# Single-cell analysis of *Plasmodium falciparum* transcripts after drug perturbation identifies feedback regulation as well as increased transmission potential

**DOI:** 10.64898/2026.05.27.728291

**Authors:** Karla P. Godinez-Macias, Jaeson Calla, Kristen Jepsen, Elizabeth A. Winzeler

## Abstract

Gene expression analysis in malaria parasites has been used to define transcriptional regulatory networks but has been used less frequently to characterize parasite response to drug treatment or to show how parasites may evade killing. Here, we applied single-cell RNA sequencing (scRNA-seq) to hundreds of thousands of individually infected asynchronous red blood cells to evaluate the parasite’s response to treatment with three chemotypes that can be used for treatment (artemisinin) or prophylaxis and treatment (atovaquone, ganaplacide). We found that each treatment gave rise to different cell populations with different transcriptional profiles. Comparing single cell transcription patterns in compound-treated cells, to transcript patterns observed previously with synchronized cells showed an enrichment of cells expressing gametocyte-associated genes after artemisinin treatment but fewer lifecycle perturbations after treatment with the two other compounds. In contrast, bulk analysis showed an enrichment of pyrimidine biosynthesis transcripts for atovaquone treatment. Our results show that scRNA-seq may be used to profile diverse drug responses across many lifecycle stages and to potentially classify drug classes.

**Importance:** Determining the mechanism of action (MOA) of compounds with antimalarial activity remains a key activity in both drug development and drug resistance studies but remains challenging for some chemotypes. Here we highlight the potential of single cell transcriptional sequencing to augment the process of MOA deconvolution. We develop a new analytical pipeline that involves comparing single cell transcription patterns to existing profiles from synchronized parasites to comprehensively characterize life cycle stage enrichments that may be observed after chemical perturbations. We also show that transcriptional feedback regulation may be present for some drug classes.
