## Supplementary Table S4 for "Single-cell analysis of *Plasmodium falciparum* transcripts after drug perturbation identifies feedback regulation as well as increased transmission potential"

### Sheet: Lifecycle stage identification
Table S4. List of representative markers across different malaria parasite stages after each treatment. Gene markers with significant expression in the single cell dataset are indicated in the first block, while comparison against the independent Le Roch transcriptomic (12893887) dataset is shown in the second block. Pct.1 refers to the percentage of cells expressing the gene in the representativ…
				Stage detection based on single cell transcriptional gene marker detection								Stage detection based on Le Roch et al study
Drug treatment	Cluster	Predicted parasite stage	Number in Fig 2A	Gene marker	Gene name, description	3D7 gene	Avg log2FC	pct.1	pct.2	P-adj value		Le Roch cluster id(s)	All 3D7 genes mapped to cluster	All Dd2 genes mapped to cluster	3D7 gene markers mapped to likely stage	Dd2 gene markers mapped to likely stage	Times gene markers in cluster were mapped to most prevalent stage	Total number of gene markers in cluster	Total number of gene markers mapped to considered clusters	Times gene markers are present	Hypergeometric mean function	Filtering criterion
Artemisinin	1	Early gams development		PfDd2_130007700	G27/25, gamete antigen 27/25	PF3D7_1302100 (PF13_0011)	2.88621	0.738	0.313	<2.22E-308
Artemisinin	11	Early gams sexually commited		PfDd2_040011600	Pfs16 (sexual stage-specific protein precursor)	F3D7_0406200 (PFD0310w)	2.23427	0.729	0.145	<2.22E-308		3	PF3D7_1369300,PF3D7_1234700,PF3D7_1401900,PF3D7_0922300,PF3D7_1319800,PF3D7_1131200,PF3D7_1207700,PF3D7_1361300,PF3D7_1416400,PF3D7_0825900,PF3D7_1250400,PF3D7_1239400,PF3D7_1221100,PF3D7_1429300,PF3D7_1206500,PF3D7_1471800,PF3D7_0904200	PfDd2_130075100,PfDd2_120039500,PfDd2_140006400,PfDd2_090027300,PfDd2_130025700,PfDd2_110034500,PfDd2_120012500,PfDd2_130067100,PfDd2_140021000,PfDd2_080031100,PfDd2_120055600,PfDd2_120044200,PfDd2_120025500,PfDd2_140033700,PfDd2_120011300,PfDd2_140076000,PfDd2_090009500	PF3D7_1369300, PF3D7_1416400, PF3D7_1239400, PF3D7_1429300, PF3D7_1206500, PF3D7_0904200	PfDd2_130075100, PfDd2_140021000, PfDd2_120044200, PfDd2_140033700, PfDd2_120011300, PfDd2_090009500	6	17	37	10200	1.78146e-11	== 10 & p1>.3
Artemisinin	12	Mature gametocytes		PfDd2_100043400	Pf11-1 (gametocyte-specific protein)	PF3D7_1038400 (PF10_0374)	2.3677	0.665	0.102	<2.22E-308
Artemisinin	13	Rings		PfDd2_110006000	ETRAMP11.2 (early transcribed membrane protein 11.2)	PF3D7_1102800 (PF11_0040)	2.97216	0.827	0.287	<2.22E-308		4	PF3D7_1433500,PF3D7_1102700,PF3D7_1102800,PF3D7_0731500,PF3D7_0220000,PF3D7_0523000,PF3D7_0107500,PF3D7_0623800,PF3D7_0102200,PF3D7_0104300,PF3D7_1436300,PF3D7_0201700,PF3D7_0202500,PF3D7_1149200	PfDd2_140037900,PfDd2_110005900,PfDd2_110006000,PfDd2_070034500,PfDd2_020022700,PfDd2_050027900,PfDd2_010011100,PfDd2_060028500,PfDd2_010006000,PfDd2_010008100,PfDd2_140040700,PfDd2_010006000,PfDd2_020005400,PfDd2_110051800	PF3D7_0107500,PF3D7_1102700,PF3D7_1102800,PF3D7_0202500	PfDd2_010011100,PfDd2_110005900,PfDd2_110006000,PfDd2_020005400	4	12	32	7200	1.54211e-07	shared & p1>.3
Artemisinin	2	Schizont or Merozoite		PfDd2_120033600	MSP9 (merozoite surface protein 9)	PF3D7_1228600 (PFL1385c)	1.50491	0.959	0.396	<2.22E-308
Artemisinin	3	Merozoite		PfDd2_140015000	RAP1 (rhoptry-associated protein 1)	PF3D7_1410400 (PF14_0102)	1.52821	0.846	0.295	<2.22E-308
Artemisinin	6	Late schizont		PfDd2_030007500	CLAG3.1 (cytoadherence linked asexual protein 3.1)	PF3D7_0302500 (PFC0120w)	1.88599	0.623	0.312	<2.22E-308		15	PF3D7_0302500,PF3D7_1027300,PF3D7_0930300,PF3D7_1335100,PF3D7_0905400,PF3D7_1410400,PF3D7_0929400,PF3D7_0722200,PF3D7_1252100	PfDd2_030007500,PfDd2_100032600,PfDd2_090035400,PfDd2_130040900,PfDd2_090010700,PfDd2_140015000,PfDd2_090034500,PfDd2_070025700,PfDd2_120057300	PF3D7_0302500,PF3D7_0930300,PF3D7_1335100,PF3D7_0905400,PF3D7_1410400,PF3D7_0929400,PF3D7_0722200	PfDd2_030007500,PfDd2_090035400,PfDd2_130040900,PfDd2_090010700,PfDd2_140015000,PfDd2_090034500,PfDd2_070025700	7	9	66	5400	1.03641e-12	shared & p1>.3
Artemisinin	7	Schizont	1									13	PF3D7_0207500, PF3D7_0207600, PF3D7_1228600, PF3D7_0310400, PF3D7_1001600	PfDd2_020010300, PfDd2_020010400, PfDd2_120033600, PfDd2_030015400, PfDd2_100007000	PF3D7_0207500, PF3D7_0207600, PF3D7_1228600	PfDd2_020010300, PfDd2_020010400, PfDd2_120033600	3	5	56	3000	5.94997e-05	shared
Artemisinin	8	Schizont	2	PfDd2_040007300	RH1 (reticulocyte binding protein homologue 1)	PF3D7_0402300 (PFD0110w)	2.37383	0.628	0.244	<2.22E-308		4, 14, 15	PF3D7_1102800,PF3D7_0731500,PF3D7_0220000,PF3D7_0107500,PF3D7_0102200,PF3D7_0104300,PF3D7_1436300,PF3D7_0201700,PF3D7_1246200,PF3D7_1223100,PF3D7_1342600,PF3D7_1327300,PF3D7_0207100,PF3D7_0911100,PF3D7_1026600,PF3D7_1310700,PF3D7_1361800,PF3D7_1133400,PF3D7_1251200,PF3D7_0102500,PF3D7_1301600,PF3D7_0930300,PF3D7_1035500,PF3D7_1335100,PF3D7_1035400,PF3D7_1335300,PF3D7_0402300,PF3D7_0903600,PF3D7_1…	PfDd2_110006000,PfDd2_070034500,PfDd2_020022700,PfDd2_010011100,PfDd2_010006000,PfDd2_010008100,PfDd2_140040700,PfDd2_010006000,PfDd2_120051400,PfDd2_120027500,PfDd2_130048400,PfDd2_130033200,PfDd2_020009900,PfDd2_090016300,PfDd2_100032000,PfDd2_130016500,PfDd2_130067600,PfDd2_110036700,PfDd2_120056400,PfDd2_010006300,PfDd2_130007000,PfDd2_090035400,PfDd2_100040700,PfDd2_130040900,PfDd2_100040600…	PF3D7_0731500,PF3D7_0102200,PF3D7_1246200,PF3D7_0102500,PF3D7_1301600,PF3D7_0930300,PF3D7_1035500,PF3D7_1335100,PF3D7_1035400,PF3D7_1335300,PF3D7_0402300	PfDd2_070034500,PfDd2_010006000,PfDd2_120051400,PfDd2_010006300,PfDd2_130007000,PfDd2_090035400,PfDd2_100040700,PfDd2_130040900,PfDd2_100040600,PfDd2_120057600,PfDd2_040007300	11	37	66	22200	5.33715e-20	shared & p1>.3
Artemisinin	4	Ring or Trophozoite	1									6, 8	PF3D7_1302800, PF3D7_1015900, PF3D7_1016300, PF3D7_1012400, PF3D7_0113000, PF3D7_1149000, PF3D7_0608800, PF3D7_0500800, PF3D7_1149000, PF3D7_1149100	PfDd2_130008500, PfDd2_100021300, PfDd2_100021700, PfDd2_100017800, PfDd2_010016500, PfDd2_110051600, PfDd2_060013700, PfDd2_050006000, PfDd2_110051600, PfDd2_110051700	PF3D7_1302800, PF3D7_0500800	PfDd2_130008500, PfDd2_050006000	2	10	129	6000	0.0173933	shared & p1>.3
Artemisinin	5	N/A
Artemisinin	9	Ring or Trophozoite	2	PfDd2_100017800	HGPRT (hypoxanthine-guanine phosphoribosyltransferase)	PF3D7_1012400 (PF10_0121)	1.04365	0.656	0.242	2.67e-252		6, 7	PF3D7_0721600,PF3D7_0614500,PF3D7_0503800,PF3D7_0322000,PF3D7_0913200,PF3D7_1338300,PF3D7_1120100,PF3D7_1004000,PF3D7_0415900,PF3D7_0511000,PF3D7_1242700,PF3D7_0322900,PF3D7_0814000,PF3D7_1338200,PF3D7_1308200,PF3D7_0903900,PF3D7_1126200,PF3D7_1142500	PfDd2_070025100,PfDd2_060019400,PfDd2_050008900,PfDd2_030027100,PfDd2_090018300,PfDd2_130044100,PfDd2_110023100,PfDd2_100009400,PfDd2_040021100,PfDd2_050015900,PfDd2_120048000,PfDd2_030028000,PfDd2_080019200,PfDd2_130044000,PfDd2_130013900,PfDd2_090009200,PfDd2_110029400,PfDd2_110045400	PF3D7_0721600,PF3D7_0614500,PF3D7_0503800,PF3D7_0913200,PF3D7_1338300,PF3D7_1004000,PF3D7_0415900,PF3D7_1242700,PF3D7_0322900,PF3D7_0814000,PF3D7_1338200,PF3D7_0903900,PF3D7_1142500	PfDd2_070025100,PfDd2_060019400,PfDd2_050008900,PfDd2_090018300,PfDd2_130044100,PfDd2_100009400,PfDd2_040021100,PfDd2_120048000,PfDd2_030028000,PfDd2_080019200,PfDd2_130044000,PfDd2_090009200,PfDd2_110045400	13	18	110	10800	5.00801e-23	==8 & p1>.3
Artemisinin	10	Trophozoite										6, 7	PF3D7_1434300,PF3D7_1473200,PF3D7_1034900,PF3D7_0510500,PF3D7_0607000,PF3D7_0527200,PF3D7_0801800,PF3D7_1307100,PF3D7_1016400,PF3D7_1454400,PF3D7_0424700,PF3D7_0401600,PF3D7_0702500,PF3D7_1477500,PF3D7_0532300,PF3D7_1216900,PF3D7_0401800	PfDd2_140038700,PfDd2_140077400,PfDd2_100040100,PfDd2_050015500,PfDd2_060011800,PfDd2_050032100,PfDd2_080007200,PfDd2_130012800,PfDd2_100021800,PfDd2_140058800,PfDd2_040029600,PfDd2_040006500,PfDd2_070006700,PfDd2_140081600,PfDd2_050036800,PfDd2_120021600,PfDd2_040006800	PF3D7_1434300,PF3D7_0510500,PF3D7_0607000,PF3D7_1016400,PF3D7_1454400,PF3D7_0424700,PF3D7_1477500,PF3D7_0401800	PfDd2_140038700,PfDd2_050015500,PfDd2_060011800,PfDd2_100021800,PfDd2_140058800,PfDd2_040029600,PfDd2_140081600,PfDd2_040006800	8	17	110	10200	3.13934e-12	==9
GNF179	3	Late schizont		PfDd2_030007500	CLAG3.1 (cytoadherence linked asexual protein 3.1)	PF3D7_0302500 (PFC0120w)	1.89652	0.658	0.275	<2.22E-308		4, 13, 14, 15	PF3D7_1102800,PF3D7_0220000,PF3D7_0102200,PF3D7_0201700,PF3D7_0918000,PF3D7_0207600,PF3D7_1228600,PF3D7_0522400,PF3D7_0515700,PF3D7_0303200,PF3D7_0810300,PF3D7_1246200,PF3D7_1223100,PF3D7_1229800,PF3D7_0919900,PF3D7_1025900,PF3D7_1025900,PF3D7_1026600,PF3D7_1029900,PF3D7_1145200,PF3D7_0704100,PF3D7_0628100,PF3D7_1361800,PF3D7_0302500,PF3D7_1027300,PF3D7_0930300,PF3D7_1335100,PF3D7_1035400,PF3D7_0…	PfDd2_110006000,PfDd2_020022700,PfDd2_010006000,PfDd2_010006000,PfDd2_090023100,PfDd2_020010400,PfDd2_120033600,PfDd2_050027300,PfDd2_050020600,PfDd2_030008200,PfDd2_080015400,PfDd2_120051400,PfDd2_120027500,PfDd2_120034700,PfDd2_090024900,PfDd2_100031300,PfDd2_100031300,PfDd2_100032000,PfDd2_100035100,PfDd2_110048100,PfDd2_070008300,PfDd2_060032800,PfDd2_130067600,PfDd2_030007500,PfDd2_100032600…	PF3D7_1246200,PF3D7_0302500,PF3D7_0930300,PF3D7_1335100,PF3D7_1035400,PF3D7_0905400,PF3D7_1410400,PF3D7_0929400,PF3D7_0722200,PF3D7_0102200,PF3D7_0207600	PfDd2_120051400,PfDd2_030007500,PfDd2_090035400,PfDd2_130040900,PfDd2_100040600,PfDd2_090010700,PfDd2_140015000,PfDd2_090034500,PfDd2_070025700,PfDd2_010006000,PfDd2_020010400	11	40	149	10240	6.64528e-12	shared & p1> .3
GNF179	6	N/A
GNF179	7	Gametocytes										6, 11	PF3D7_0114000,PF3D7_1219100,PF3D7_0405400,PF3D7_1008000,PF3D7_0609000,PF3D7_0205900,PF3D7_1005500,PF3D7_1208900,PF3D7_0619400,PF3D7_1459800,PF3D7_1233600,PF3D7_1349500	PfDd2_010017400,PfDd2_120023800,PfDd2_040010800,PfDd2_100013400,PfDd2_060013900,PfDd2_020008800,PfDd2_100010900,PfDd2_120013700,PfDd2_060024100,PfDd2_140064200,PfDd2_120038400,PfDd2_130055300	PF3D7_1208900,PF3D7_0619400,PF3D7_1349500	PfDd2_120013700,PfDd2_060024100,PfDd2_130055300	3	12	42	3072	0.000466254	shared
GNF179	8	Ring or Schizont		PfDd2_110006000	ETRAMP11.2 (early transcribed membrane protein 11.2)	PF3D7_1102800 (PF11_0040)	2.714	0.679	0.239	<2.22E-308		4, 14, 15	PF3D7_1102800,PF3D7_0731500,PF3D7_0220000,PF3D7_0107500,PF3D7_0102200,PF3D7_0104300,PF3D7_1436300,PF3D7_0201700,PF3D7_1246200,PF3D7_1342600,PF3D7_1327300,PF3D7_0911100,PF3D7_1026600,PF3D7_1310700,PF3D7_1301600,PF3D7_0930300,PF3D7_1035400,PF3D7_0402300,PF3D7_0525800,PF3D7_1411000,PF3D7_0323400	PfDd2_110006000,PfDd2_070034500,PfDd2_020022700,PfDd2_010011100,PfDd2_010006000,PfDd2_010008100,PfDd2_140040700,PfDd2_010006000,PfDd2_120051400,PfDd2_130048400,PfDd2_130033200,PfDd2_090016300,PfDd2_100032000,PfDd2_130016500,PfDd2_130007000,PfDd2_090035400,PfDd2_100040600,PfDd2_040007300,PfDd2_050030700,PfDd2_140015600,PfDd2_030028500	PF3D7_1246200,PF3D7_1301600,PF3D7_0930300,PF3D7_1035400,PF3D7_0402300,PF3D7_1102800,PF3D7_0731500,PF3D7_0102200	PfDd2_120051400,PfDd2_130007000,PfDd2_090035400,PfDd2_100040600,PfDd2_040007300,PfDd2_110006000,PfDd2_070034500,PfDd2_010006000	9	21	119	5376	2.15914e-10	shared & p1> .3
GNF179	1	Schizont or Merozoite		PfDd2_120033600	MSP9 (merozoite surface protein 9)	PF3D7_1228600 (PFL1385c)	1.37691	0.904	0.314	<2.22E-308		14, 15	PF3D7_0506900,PF3D7_1146600,PF3D7_0207100,PF3D7_0932200,PF3D7_1028700,PF3D7_1251200,PF3D7_0102500,PF3D7_1035500,PF3D7_1332200,PF3D7_0903600,PF3D7_1003600,PF3D7_0822900,PF3D7_0418600,PF3D7_1222700	PfDd2_050011900,PfDd2_110049400,PfDd2_020009900,PfDd2_090037500,PfDd2_100034000,PfDd2_120056400,PfDd2_010006300,PfDd2_100040700,PfDd2_130038100,PfDd2_090008900,PfDd2_100009000,PfDd2_080028100,PfDd2_040023800,PfDd2_120027100	PF3D7_1146600,PF3D7_1251200,PF3D7_0102500,PF3D7_1035500,PF3D7_1003600,PF3D7_1222700	PfDd2_110049400,PfDd2_120056400,PfDd2_010006300,PfDd2_100040700,PfDd2_100009000,PfDd2_120027100	6	14	55	3584	2.65941e-08	==0 & p1>.3
GNF179	2	Ring or Trophozoite	1									6	PF3D7_1466300, PF3D7_0915400, PF3D7_0520900, PF3D7_1108600	PfDd2_140070600, PfDd2_090020500, PfDd2_050025800, PfDd2_110011900	PF3D7_1466300, PF3D7_0915400	PfDd2_140070600, PfDd2_090020500	2	4	29	1024	0.00440823	==1 & p1>.3
GNF179	4	N/A
GNF179	5	Ring or Trophozoite	2									6,7	PF3D7_1302800,PF3D7_1103100,PF3D7_0322000,PF3D7_1015900,PF3D7_1016300,PF3D7_1012400,PF3D7_0922500,PF3D7_0415900,PF3D7_1408600,PF3D7_0519400,PF3D7_1341300,PF3D7_0516900,PF3D7_1471100,PF3D7_1347200,PF3D7_1426000,PF3D7_1126200	PfDd2_130008500,PfDd2_110006300,PfDd2_030027100,PfDd2_100021300,PfDd2_100021700,PfDd2_100017800,PfDd2_090027500,PfDd2_040021100,PfDd2_140013200,PfDd2_050024300,PfDd2_130047100,PfDd2_050021800,PfDd2_140075300,PfDd2_130053000,PfDd2_140030500,PfDd2_110029400	PF3D7_1302800,PF3D7_1103100,PF3D7_0415900,PF3D7_1408600,PF3D7_0519400,PF3D7_1341300,PF3D7_0516900,PF3D7_1426000	PfDd2_130008500,PfDd2_110006300,PfDd2_040021100,PfDd2_140013200,PfDd2_050024300,PfDd2_130047100,PfDd2_050021800,PfDd2_140030500	8	16	110	4096	2.20697e-09	==4 & p1>.2
Atovaquone	6	Trophozoite		PfDd2_100022300	ETRAMP10.3 (early transcribed membrane protein 10.3)	PF3D7_1016900 (PF10_0164)	1.69317	0.739	0.168	<2.22E-308		12	PF3D7_1234900, PF3D7_1108500, PF3D7_1426900, PF3D7_0527000, PF3D7_1319400	PfDd2_120039700, PfDd2_110011800, PfDd2_140031400, PfDd2_050031900, PfDd2_130025300	PF3D7_1426900	PfDd2_140031400	1	5	29	2030	0.0675638	==5 & p1> .3
Atovaquone	7	N/A
Atovaquone	8	Rings	1									6	PF3D7_1253000, PF3D7_0721600, PF3D7_0322000, PF3D7_1462800, PF3D7_0922500, PF3D7_0415900, PF3D7_1408600	PfDd2_010017400, PfDd2_070025100, PfDd2_030027100, PfDd2_140067200, PfDd2_090027500, PfDd2_040021100, PfDd2_140013200	PF3D7_0721600, PF3D7_0415900, PF3D7_1408600	PfDd2_070025100, PfDd2_040021100, PfDd2_140013200	3	7	64	2842	0.000349795	shared & p1>.3
Atovaquone	9	Schizont		PfDd2_070034500	EBA175 (erythrocyte binding antigen-175)	PF3D7_0731500 (PF07_0128)	2.49003	0.707	0.214	<2.22E-308		15	PF3D7_1133400,PF3D7_1251200,PF3D7_0302500,PF3D7_0102500,PF3D7_1301600,PF3D7_0930300,PF3D7_1035500,PF3D7_1335100,PF3D7_1035400,PF3D7_1335300,PF3D7_0402300,PF3D7_1410400,PF3D7_0903600,PF3D7_1003600,PF3D7_0613900,PF3D7_0525800,PF3D7_1411000,PF3D7_0822900,PF3D7_0418600,PF3D7_0725400,PF3D7_0323400	PfDd2_110036700,PfDd2_120056400,PfDd2_030007500,PfDd2_010006300,PfDd2_130007000,PfDd2_090035400,PfDd2_100040700,PfDd2_130040900,PfDd2_100040600,PfDd2_120057600,PfDd2_040007300,PfDd2_140015000,PfDd2_090008900,PfDd2_100009000,PfDd2_060018800,PfDd2_050030700,PfDd2_140015600,PfDd2_080028100,PfDd2_040023800,PfDd2_070028900,PfDd2_030028500	PF3D7_0302500,PF3D7_0102500,PF3D7_1301600,PF3D7_0930300,PF3D7_1035500,PF3D7_1335100,PF3D7_1035400,PF3D7_1335300,PF3D7_0402300,PF3D7_1410400	PfDd2_030007500,PfDd2_010006300,PfDd2_130007000,PfDd2_090035400,PfDd2_100040700,PfDd2_130040900,PfDd2_100040600,PfDd2_120057600,PfDd2_040007300,PfDd2_140015000	10	21	61	8526	5.35072e-17	shared & p1>.3
Atovaquone	10	N/A
Atovaquone	1	Schizont or Merozoite	1	PfDd2_090035400	MSP1 (merozoite surface protein 1)	PF3D7_0930300 (PFI1475w)	1.86687	0.992	0.353	<2.22E-308		15	PF3D7_1423300, PF3D7_0501600, PF3D7_0501500, PF3D7_1332200, PF3D7_1463900	PfDd2_140027900, PfDd2_050006800, PfDd2_050006700, PfDd2_130038100, PfDd2_140068200	PF3D7_0501600, PF3D7_0501500	PfDd2_050006800, PfDd2_050006700	2	5	61	2030	0.00813237	==0 & p1> .3
Atovaquone	2	Schizont or Merozoite	2	PfDd2_090035400	MSP1 (merozoite surface protein 1)	PF3D7_0930300 (PFI1475w)	1.20529	0.878	0.399	<2.22E-308		4, 13, 14, 15	PF3D7_0731500,PF3D7_0220000,PF3D7_0107500,PF3D7_0102200,PF3D7_0104300,PF3D7_1436300,PF3D7_0201700,PF3D7_0918000,PF3D7_1448500,PF3D7_0207600,PF3D7_1228600,PF3D7_0522400,PF3D7_0704300,PF3D7_1001600,PF3D7_1133200,PF3D7_0515700,PF3D7_0303200,PF3D7_0810300,PF3D7_1246200,PF3D7_1223100,PF3D7_0207000,PF3D7_1229800,PF3D7_0919900,PF3D7_0817600,PF3D7_1025900,PF3D7_1025900,PF3D7_1026600,PF3D7_1029900,PF3D7_1…	PfDd2_070034500,PfDd2_020022700,PfDd2_010011100,PfDd2_010006000,PfDd2_010008100,PfDd2_140040700,PfDd2_010006000,PfDd2_090023100,PfDd2_140052900,PfDd2_020010400,PfDd2_120033600,PfDd2_050027300,PfDd2_070008500,PfDd2_100007000,PfDd2_110036500,PfDd2_050020600,PfDd2_030008200,PfDd2_080015400,PfDd2_120051400,PfDd2_120027500,PfDd2_020009800,PfDd2_120034700,PfDd2_090024900,PfDd2_080022800,PfDd2_100031300…	PF3D7_1246200,PF3D7_0302500,PF3D7_1301600,PF3D7_0930300,PF3D7_1335100,PF3D7_1035400,PF3D7_0402300,PF3D7_0905400,PF3D7_1410400,PF3D7_0929400,PF3D7_0731500,PF3D7_0102200,PF3D7_0207600,PF3D7_0207000	PfDd2_120051400,PfDd2_030007500,PfDd2_130007000,PfDd2_090035400,PfDd2_130040900,PfDd2_100040600,PfDd2_040007300,PfDd2_090010700,PfDd2_140015000,PfDd2_090034500,PfDd2_070034500,PfDd2_010006000,PfDd2_020010400,PfDd2_020009800	14	53	172	21518	4.56973e-18	shared & p1>.3
Atovaquone	3	Ring or Trophozoite		PfDd2_110008700	PfDd2_110008700 (40S ribosomal protein S4, putative)	PF3D7_1105400 (PF11_0065)	1.21634	0.614	0.216	<2.22E-308		6, 7, 8, 11	PF3D7_0721600,PF3D7_1302800,PF3D7_1103100,PF3D7_0614500,PF3D7_0503800,PF3D7_0915400,PF3D7_0520900,PF3D7_0322000,PF3D7_1015900,PF3D7_1462800,PF3D7_1016300,PF3D7_1117700,PF3D7_1012400,PF3D7_0922500,PF3D7_1120100,PF3D7_1130200,PF3D7_1004000,PF3D7_0415900,PF3D7_1408600,PF3D7_0405400,PF3D7_0511000,PF3D7_1242700,PF3D7_0322900,PF3D7_0519400,PF3D7_1341300,PF3D7_1338200,PF3D7_0516900,PF3D7_1308200,PF3D7_1…	PfDd2_070025100,PfDd2_130008500,PfDd2_110006300,PfDd2_060019400,PfDd2_050008900,PfDd2_090020500,PfDd2_050025800,PfDd2_030027100,PfDd2_100021300,PfDd2_140067200,PfDd2_100021700,PfDd2_110020700,PfDd2_100017800,PfDd2_090027500,PfDd2_110023100,PfDd2_110033400,PfDd2_100009400,PfDd2_040021100,PfDd2_140013200,PfDd2_040010800,PfDd2_050015900,PfDd2_120048000,PfDd2_030028000,PfDd2_050024300,PfDd2_130047100…	PF3D7_0721600,PF3D7_1302800,PF3D7_1103100,PF3D7_0614500,PF3D7_0503800,PF3D7_1130200,PF3D7_1004000,PF3D7_0415900,PF3D7_1408600,PF3D7_1242700,PF3D7_0322900,PF3D7_0519400,PF3D7_1341300,PF3D7_1338200,PF3D7_0516900,PF3D7_1426000,PF3D7_0903900	PfDd2_070025100,PfDd2_130008500,PfDd2_110006300,PfDd2_060019400,PfDd2_050008900,PfDd2_110033400,PfDd2_100009400,PfDd2_040021100,PfDd2_140013200,PfDd2_120048000,PfDd2_030028000,PfDd2_050024300,PfDd2_130047100,PfDd2_130044000,PfDd2_050021800,PfDd2_140030500,PfDd2_090009200	17	44	131	17864	1.00819e-25	shared & p1>.3
Atovaquone	4	Rings	2									6, 7	PF3D7_1302800,PF3D7_1103100,PF3D7_0322000,PF3D7_1015900,PF3D7_1016300,PF3D7_1012400,PF3D7_1408600,PF3D7_0113000,PF3D7_0519400,PF3D7_1121600,PF3D7_0532100,PF3D7_1471100	PfDd2_130008500,PfDd2_110006300,PfDd2_030027100,PfDd2_100021300,PfDd2_100021700,PfDd2_100017800,PfDd2_140013200,PfDd2_010016500,PfDd2_050024300,PfDd2_110024600,PfDd2_050036600,PfDd2_140075300	PF3D7_1302800, PF3D7_1103100, PF3D7_1408600, PF3D7_0519400	PfDd2_130008500, PfDd2_110006300, PfDd2_140013200, PfDd2_050024300	4	12	93	4872	5.31754e-05	shared & p1>.3
Atovaquone	5	N/A
