## Supplementary Table S6 for "Single-cell analysis of *Plasmodium falciparum* transcripts after drug perturbation identifies feedback regulation as well as increased transmission potential"

### Sheet: Cell counts
Table S6. Estimated number of unique single-cell cells per cluster parasite stage before and after drug-treatment. Estimated number of recovered cells from the single-cell study before and after drug-treatment, split by cluster and condition (control, treated). Each cluster, as determined by Seurat, constitutes a different cell types and predicted assignment is shown for reference. "Control uniqu…
Treatment	Single-cell cluster number	Predicted cluster ABS substage	Control unique single-cell cells total	Drog unique single-cell cells total
Artemisinin	1	Early gams development	316	4157
Artemisinin	2	Schizont or Merozoite	3293	152
Artemisinin	3	Merozoite	2762	51
Artemisinin	4	Ring or Trophozoite	1010	1693
Artemisinin	5	N/A	1617	1081
Artemisinin	6	Late schizont	1541	682
Artemisinin	7	Schizont	762	1250
Artemisinin	8	Schizont	1612	299
Artemisinin	9	Ring or Trophozoite	771	843
Artemisinin	10	Trophozoite	9	1511
Artemisinin	11	Early gams sexually commited	175	1303
Artemisinin	12	Mature gametocytes	1	1236
Artemisinin	13	Rings	905	295
Atovaquone	1	Schizont or Merozoite	4820	42
Atovaquone	2	Schizont or Merozoite	3547	113
Atovaquone	3	Ring or Trophozoite	588	2604
Atovaquone	4	Rings	904	2051
Atovaquone	5	N/A	679	2223
Atovaquone	6	Trophozoite	303	2579
Atovaquone	7	N/A	439	2065
Atovaquone	8	Rings	442	1711
Atovaquone	9	Schizont	1733	53
Atovaquone	10	N/A	588	523
GNF179	1	Schizont or Merozoite	6225	36
GNF179	2	Ring or Trophozoite	655	3482
GNF179	3	Late schizont	2933	323
GNF179	4	N/A	599	2332
GNF179	5	Ring or Trophozoite	925	1804
GNF179	6	N/A	836	1597
GNF179	7	Gametocytes	501	1258
GNF179	8	Ring or Schizont	1312	130
